# Unilateral loss of tyrosine hydroxylase in adult midbrain dopaminergic neurons reveals reduction to neuregulin1 in rat model of acute dopaminergic dysfunction

**DOI:** 10.64898/2026.10.09.757761

**Authors:** Lacey K Greer, Abigail E. Harr, Alexander F Hoffman, Antti J Jӓmsӓ, Mikko Airavaara, Carl R Lupica, Brandon K Harvey

## Abstract

Dopamine, produced primarily in the midbrain, is required for movement and reward-based signaling all throughout life. Loss of dopaminergic function can result in changes to motor systems, mood, motivation, and cognition. Dopaminergic cell death or dopaminergic hypofunction are implicated in a variety of diseases including synucleinopathies, neuropsychiatric disorders, and substance use disorders. Loss of dopaminergic neurons (DANs) in the substantia nigra pars compacta (SNpc) and subsequent dysregulation of dopamine signaling in striatum are implicated to varying degrees in all synucleinopathies. By the time patients present with motor symptoms in Parkinson’s disease, the most common synucleinopathy, >30% of DANs are lost in the SNpc because of ongoing degeneration for years prior to diagnosis. Studying the early consequences of dopamine loss is critical to understanding mechanisms of dopamine depletion disease progression and identifying biomarkers for earlier diagnosis so that effective treatment can ensue. Here, we created a model of dopamine loss in adult rats to study early transcriptional changes following loss of dopamine synthesis. We used CRISPR to knock out tyrosine hydroxylase (TH), the rate-limiting enzyme for dopamine synthesis, in the adult rat midbrain through injection of *Th* guide RNAs into transgenic rats expressing Cas9 nuclease specifically in dopamine transporter positive neurons and performed single nucleus RNA sequencing on midbrain and dorsal striatal tissue. Two weeks after injection, we measured a 90% loss of TH and dopamine in the midbrain, but striatal TH and dopamine were unaffected. Despite preceding striatal dopamine loss, our data identified alterations to genes involved in synaptic signaling, organization, and function in both midbrain and striatal neurons. We found the neurotrophic factor, neuregulin1, to be significantly reduced in dopaminergic neurons, which may account for transcriptional changes in surrounding cells that precede detectable reductions to striatal dopamine. These data establish a new rat model of adult TH loss and identify early transcriptional consequences of dopamine loss in the adult midbrain after normal development, providing potential biomarkers for early-stage dopamine loss in PD synucleinopathies and related disorders of dopamine depletion.
