## SupplementaryTable_MB_DEG for "Unilateral loss of tyrosine hydroxylase in adult midbrain dopaminergic neurons reveals reduction to neuregulin1 in rat model of acute dopaminergic dysfunction"

### Sheet: MB_astrocytes
p_val	avg_log2FC	pct.1	pct.2	p_val_adj	genename
2.02623873382634e-11	0.965858	0.201	0.103	6.09816809332377e-07	Dnah5
4.25355818593462e-09	0.867006	0.23	0.141	0.000128015	Epha4
7.33088866517011e-17	0.821334	0.266	0.121	2.2063042526696e-12	Snhg11
2.8281840762304e-16	0.778078	0.207	0.089	8.51170279582301e-12	Meg3
3.84001608094676e-07	0.739382	0.21	0.124	0.0115569	Gria4
1.74904249111423e-11	0.607343	0.427	0.298	5.2639182812574e-07	Insig1
8.20947966536493e-10	0.564056	0.583	0.493	2.47072500008823e-05	Lgi1
1.56294445551437e-11	0.562426	0.8	0.715	4.70383763331604e-07	Nnat
1.38675690883668e-16	0.556448	0.665	0.519	4.17358359283488e-12	Gm41051
2.24608553749975e-09	0.542925	0.505	0.393	6.75981903365925e-05	Cd38
2.20949277022129e-07	0.408814	0.652	0.591	0.00664969	Mbp
3.34284288810224e-07	0.390523	0.542	0.44	0.0100606	Msmo1
1.95480605166042e-14	0.378926	0.911	0.83	5.8831842930772e-10	Slc6a9
6.04450876426103e-07	0.333319	0.631	0.53	0.0181916	Syt11
3.01501730689824e-12	0.295019	0.956	0.924	9.07399608684094e-08	Vegfa
9.07375077225146e-07	0.294055	0.72	0.615	0.0273084	S1pr1
8.818406238273e-17	0.269001	0.99	0.996	2.65398754147064e-12	Atp1b2
8.53312503448795e-07	0.26694	0.781	0.704	0.0256813	Wsb1
9.71500044908731e-07	0.247066	0.811	0.741	0.0292383	S100b
1.282069128354e-07	0.227681	0.927	0.892	0.00385852	Ednrb
1.6724706254519e-11	0.192591	0.994	0.992	5.03346759436003e-07	Atp1a2
3.23440218334391e-07	0.17123	0.975	0.972	0.00973426	Gja1
7.9498309236158e-16	0.166893	1	1	2.39258111477141e-11	Malat1
1.00005359368629e-09	-0.215262	0.986	0.99	3.00976129555825e-05	Gm3764
4.41242941841571e-08	-0.234865	0.927	0.949	0.00132796	Lsamp
7.33013854630396e-08	-0.272491	0.854	0.898	0.00220608	Zbtb20
3.30791586521293e-09	-0.276808	0.79	0.827	9.95550358794485e-05	Plcb1
1.24997752952674e-07	-0.2829	0.688	0.759	0.00376193	Rora
2.83235527118424e-08	-0.334201	0.731	0.79	0.000852426	Adgrb3
1.83499722964765e-08	-0.349036	0.761	0.824	0.000552261	Npas3
2.46922619574406e-07	-0.351744	0.649	0.728	0.00743138	Gphn
8.36219288266394e-10	-0.365883	0.84	0.878	2.51668556996654e-05	Cadm2
7.8312502894461e-13	-0.366703	0.878	0.924	2.3568930871117e-08	Trpm3
8.73640299984653e-09	-0.371491	0.543	0.622	0.000262931	Negr1
6.04318181770541e-12	-0.376302	0.9	0.926	1.81875599985662e-07	Nrxn1
3.7115428555207e-10	-0.394642	0.644	0.727	1.11702593779751e-05	Cdh20
7.00348475459115e-13	-0.395011	0.779	0.842	2.10776877174175e-08	Mdga2
3.58418874192995e-07	-0.402997	0.41	0.495	0.010787	Dennd2a
6.68087997604226e-11	-0.41051	0.641	0.736	2.01067763758968e-06	Dgkb
3.37241360756516e-08	-0.415141	0.597	0.678	0.00101496	Gabrb1
1.07076802471972e-06	-0.461944	0.46	0.557	0.0322258	Dcc
1.96883398535158e-07	-0.464863	0.477	0.59	0.0059254	Nlgn1
8.894702895634e-09	-0.467575	0.393	0.504	0.000267695	Nav2
1.45924486759207e-06	-0.550229	0.339	0.425	0.0439174	Kalrn
1.89204474346761e-07	-0.553826	0.281	0.375	0.0056943	Gm29907
6.64470384883128e-29	-0.584462	0.859	0.919	1.99979007034426e-24	Gpc5
9.33760912254039e-10	-0.656885	0.137	0.237	2.81024684151975e-05	Gm29683
4.65605674363057e-07	-0.680327	0.266	0.347	0.0140129	Plcg2
1.42183426833027e-10	-0.694858	0.323	0.498	4.27915241396677e-06	Grm5
4.578995349952e-12	-0.71877	0.513	0.608	1.37809444052155e-07	Gm11149
1.22719632927737e-07	-0.922526	0.086	0.155	0.00369337	Cdkn1a
1.90886193325716e-08	-0.924486	0.091	0.166	0.000574491	Pdzrn3
5.57116088185367e-07	-0.936166	0.151	0.219	0.016767	Dlk1
5.72419782201827e-08	-1.00852	0.385	0.469	0.00172275	Gfap
8.8391908053408e-09	-1.08365	0.08	0.154	0.000266024	Ccng1
1.05023193041974e-08	-2.03318	0.035	0.09	0.000316078	Iigp1
7.71261563880603e-30	-2.26441	0.061	0.214	2.32118880265506e-25	Gh
1.21311223055473e-06	-2.89039	0.006	0.032	0.0365098	Ifi27l2a
7.9233557940663e-36	-3.53952	0.035	0.178	2.38461315978219e-31	Th
7.13172025791131e-07	-5.12496	0.002	0.024	0.0214636	Gm41694
1.0591874330478e-08	-8.49387	0	0.041	0.000318773	Egr1

### Sheet: MB_dopaminergic
p_val	avg_log2FC	pct.1	pct.2	p_val_adj	genename
1.93e-08	0.894165	0.602	0.402	0.00057988	Manf
4.27e-07	0.851386	0.591	0.398	0.0128444	Abat
4.81e-07	0.792959	0.652	0.47	0.0144796	6330403K07Rik
7.22e-09	0.785835	0.873	0.706	0.000217226	Nnat
3.7e-07	0.655108	0.972	0.964	0.0111501	COX1
6.27e-07	0.616168	0.801	0.687	0.0188822	Nsg1
1.7e-08	0.614957	0.873	0.702	0.000511062	Nap1l5
9.5e-07	0.59745	0.961	0.945	0.0285989	CYTB
2.29e-09	0.554345	0.956	0.823	6.88e-05	Nsg2
1.45e-06	0.547137	0.829	0.704	0.043605	Tmsb4x
6.88e-07	0.542714	0.878	0.783	0.0207148	Gm41051
8.36e-11	0.448822	1	1	2.52e-06	Peg3
9.01e-07	0.358169	0.956	0.968	0.0271098	Calm1
3.95e-08	0.324122	0.994	0.989	0.00118766	Rtn1
9.52e-07	0.265672	0.989	0.994	0.0286445	Zwint
2e-07	-0.60067	0.497	0.755	0.00600702	Dlg2
9.03e-09	-0.607491	0.862	0.951	0.000271821	Leng8
2.47e-07	-0.70439	0.354	0.63	0.00742245	Tenm2
1.48e-06	-0.743557	0.729	0.806	0.0444924	Cacna1e
3.26e-08	-0.758961	0.762	0.857	0.000982066	Gm11149
2.31e-08	-0.853292	0.773	0.866	0.000694151	Galntl6
1.43e-08	-0.876022	0.713	0.838	0.000430163	Dcc
1.55e-17	-1.30873	0.508	0.845	4.67e-13	Robo2
1.54e-06	-1.32099	0.331	0.504	0.0463914	Adamts6
2.93e-13	-1.48836	0.514	0.743	8.82e-09	Gh
9.8e-47	-1.74915	0.74	0.996	2.95e-42	Th
8.88e-07	-1.85422	0.16	0.353	0.026727	Aldh1a1
2.22e-07	-2.27784	0.083	0.262	0.00667229	Gm41694
1e-11	-4.44452	0.028	0.426	3.01e-07	Nrg1

### Sheet: MB_GABAergic
p_val	avg_log2FC	pct.1	pct.2	p_val_adj	genename
7.01564e-12	1.95568	0.06	0.02	2.11143e-07	Slc12a7
5.30958e-08	1.63245	0.071	0.035	0.00159797	Npy
2.89766e-08	1.62165	0.049	0.019	0.00087208	Emx2
8.24651e-07	1.36285	0.062	0.029	0.0248187	Emx2os
1.57961e-06	1.16685	0.083	0.047	0.0475399	Nptx2
3.53787e-13	1.09841	0.159	0.088	1.06476e-08	Htr1a
1.88296e-11	0.981249	0.107	0.057	5.66696e-07	LOC108168785
2.26859e-13	0.94396	0.297	0.212	6.82755e-09	Synj2
1.7607e-07	0.891032	0.13	0.082	0.00529902	Gm38708
4.09384e-07	0.872273	0.151	0.103	0.0123208	Sox14
1.14444e-31	0.838762	0.502	0.345	3.44431e-27	Slc30a3
1.02136e-13	0.817761	0.253	0.167	3.07387e-09	Tal1
5.29474e-13	0.814984	0.256	0.171	1.59351e-08	Gm14114
9.84562e-08	0.811025	0.125	0.076	0.00296314	Otx1
9.44507e-09	0.778488	0.187	0.128	0.000284259	Cacna1h
6.15567e-16	0.74785	0.282	0.18	1.85261e-11	Asic4
1.51182e-12	0.672005	0.452	0.377	4.54997e-08	Chrm2
7.18351e-24	0.65385	0.477	0.338	2.16195e-19	Gata3
2.84352e-08	0.644164	0.269	0.202	0.000855786	Tmem163
7.19978e-16	0.62984	0.234	0.146	2.16685e-11	Meis2
8.18e-14	0.620561	0.499	0.408	2.46185e-09	Slitrk5
1.95151e-09	0.601346	0.157	0.096	5.87325e-05	Gata2
3.2806e-11	0.580594	0.404	0.319	9.87329e-07	Ldlr
1.40888e-33	0.505219	0.878	0.807	4.24017e-29	Gm41051
7.36164e-10	0.462307	0.496	0.419	2.21556e-05	Unc5d
3.37803e-07	0.448149	0.4	0.335	0.0101665	Flrt3
8.88107e-13	0.396324	0.774	0.71	2.67285e-08	Alcam
7.66007e-08	0.381759	0.529	0.466	0.00230538	Lgi2
5.17402e-08	0.360077	0.514	0.448	0.00155717	Car10
4.30603e-11	0.351102	0.595	0.505	1.29594e-06	Dhcr24
7.91743e-18	0.350631	0.804	0.732	2.38283e-13	Olfm2
7.66471e-13	0.34916	0.729	0.655	2.30677e-08	Cd200
7.4875e-11	0.348581	0.732	0.661	2.25344e-06	Pam
3.68803e-09	0.345841	0.591	0.517	0.000110995	Hcn1
1.0565e-20	0.330081	0.911	0.853	3.17965e-16	Nsg2
6.93595e-09	0.327961	0.574	0.506	0.000208744	Tmem246
4.70158e-07	0.314381	0.709	0.645	0.0141499	Atp1b2
1.39825e-07	0.309875	0.655	0.614	0.00420817	Msmo1
2.42921e-08	0.30457	0.688	0.628	0.000731095	Insig1
2.14086e-10	0.304142	0.766	0.712	6.44313e-06	Sc5d
2.68099e-09	0.300491	0.573	0.494	8.06872e-05	Scn2b
1.27778e-09	0.29151	0.701	0.64	3.84559e-05	Srebf2
2.2576e-12	0.283604	0.862	0.797	6.79447e-08	Tmx4
2.39223e-13	0.28317	0.887	0.833	7.19964e-09	Tspan3
7.07866e-08	0.276487	0.769	0.735	0.00213039	Pianp
4.58547e-12	0.266065	0.851	0.808	1.38004e-07	Nsg1
2.92113e-08	0.264445	0.705	0.658	0.000879143	Dgke
8.76959e-19	0.256243	0.95	0.918	2.6393e-14	Reep5
6.93632e-07	0.256214	0.827	0.799	0.0208756	Slc8a1
3.33133e-09	0.247481	0.786	0.743	0.00010026	Pld3
7.24049e-15	0.24297	0.946	0.909	2.1791e-10	Syngr1
5.68033e-07	0.241876	0.681	0.626	0.0170955	Ero1l
1.4406e-06	0.239998	0.729	0.679	0.0433563	Elovl6
1.92379e-07	0.239393	0.796	0.755	0.00578985	Chgb
1.18773e-06	0.235957	0.648	0.601	0.0357459	Lrp11
2.51246e-08	0.233363	0.784	0.743	0.00075615	Tmx1
1.15826e-08	0.233274	0.87	0.834	0.000348589	Dner
1.33548e-08	0.231726	0.855	0.802	0.000401926	Syngr3
7.78975e-09	0.231011	0.819	0.763	0.00023444	Cds2
4.91147e-09	0.229746	0.858	0.828	0.000147816	Alg2
4.75609e-09	0.226371	0.788	0.71	0.000143139	Pcdh9
1.61336e-07	0.226279	0.815	0.765	0.00485557	Syt4
1.19953e-12	0.224001	0.915	0.871	3.61011e-08	Nap1l5
4.75074e-08	0.22144	0.749	0.699	0.00142978	Tmem30a
2.41225e-20	0.220173	0.996	0.991	7.2599e-16	Rtn1
8.60823e-08	0.219988	0.891	0.857	0.00259073	Itfg1
1.29217e-06	0.215732	0.768	0.719	0.038889	Fam171b
1.53188e-07	0.209543	0.895	0.873	0.00461035	Caly
2.36507e-12	0.206746	0.974	0.973	7.11792e-08	Timp2
7.45755e-08	0.205477	0.881	0.853	0.00224442	Ntrk2
6.0453e-08	0.20337	0.923	0.9	0.00181939	Rsrp1
9.19619e-11	0.196481	0.998	0.996	2.76769e-06	Malat1
6.31068e-07	0.193616	0.901	0.866	0.0189926	Celf4
1.32404e-06	0.190598	0.856	0.824	0.0398484	Ache
5.24967e-10	0.188521	0.914	0.89	1.57994e-05	Tmem59l
3.74654e-07	0.18572	0.891	0.864	0.0112756	Cbarp
6.01223e-14	0.181493	0.987	0.979	1.80944e-09	Spock2
1.1204e-07	0.179934	0.881	0.852	0.00337197	Arl6ip1
2.68041e-07	0.173071	0.948	0.919	0.00806697	Tspan7
1.1994e-10	0.171895	0.974	0.952	3.60972e-06	Atp6v0c
2.86321e-09	0.169776	0.948	0.933	8.61712e-05	Cadm3
3.52966e-07	0.152196	0.941	0.92	0.0106229	Ndfip1
8.40549e-10	0.149824	0.974	0.967	2.52972e-05	Syt11
5.78165e-08	0.128635	1	0.999	0.00174005	Peg3
8.16147e-10	0.120321	0.998	0.996	2.45628e-05	Rtn3
1.36534e-06	-0.133246	0.363	0.462	0.0410913	Plp1
4.45032e-07	-0.133827	0.982	0.987	0.0133937	Hsp90aa1
1.27857e-07	-0.151118	0.959	0.961	0.00384798	Pkm
8.87464e-07	-0.156185	0.901	0.928	0.0267091	Gria2
7.37002e-09	-0.156953	0.927	0.958	0.000221808	Tubb4a
9.1964e-08	-0.184802	0.929	0.946	0.00276775	Snrnp70
7.58985e-07	-0.190955	0.781	0.814	0.0228424	Macf1
4.21188e-14	-0.197024	0.972	0.975	1.26761e-09	Gdi1
1.25021e-06	-0.198616	0.686	0.766	0.0376264	Grm5
1.68074e-10	-0.201896	0.339	0.436	5.05835e-06	Dlk1
2.11511e-08	-0.21028	0.769	0.831	0.000636563	Cadm2
9.3465e-07	-0.215318	0.626	0.685	0.0281292	Brsk1
6.9878e-08	-0.224749	0.77	0.825	0.00210305	Mat2a
3.31032e-08	-0.22808	0.601	0.685	0.000996275	Grid2
2.33905e-07	-0.230286	0.732	0.786	0.00703959	Oxr1
1.99008e-09	-0.237557	0.766	0.834	5.98936e-05	Csmd3
6.44217e-07	-0.247568	0.716	0.755	0.0193884	Dync1h1
3.43639e-07	-0.247665	0.523	0.598	0.0103422	Sdccag3
9.3957e-16	-0.24769	0.899	0.936	2.82773e-11	Sptan1
1.39034e-06	-0.254502	0.491	0.578	0.0418437	Car2
3.16454e-07	-0.261548	0.46	0.542	0.00952399	Vstm2l
4.06655e-07	-0.266192	0.405	0.484	0.0122387	Copb2
1.9457e-07	-0.266324	0.596	0.664	0.00585577	Dclk1
1.81447e-07	-0.270126	0.441	0.527	0.00546084	Csmd1
1.58497e-06	-0.2772	0.728	0.759	0.0477014	Fcho1
4.66395e-07	-0.278483	0.547	0.624	0.0140366	Trafd1
3.38121e-07	-0.279492	0.478	0.566	0.0101761	Rmst
5.85955e-07	-0.284093	0.614	0.657	0.0176349	Rgs7bp
9.76442e-08	-0.284769	0.449	0.529	0.0029387	Sez6l
3.95615e-08	-0.288153	0.684	0.74	0.00119064	Mapk8ip3
1.33715e-11	-0.289372	0.417	0.564	4.02427e-07	Anks1b
3.77124e-07	-0.300042	0.45	0.523	0.0113499	Actn1
1.46224e-06	-0.300442	0.579	0.633	0.0440075	Adgrl2
1.39105e-07	-0.302211	0.527	0.606	0.00418649	Cntnap5b
7.04805e-08	-0.303019	0.271	0.346	0.00212118	Hdac9
4.47022e-08	-0.309801	0.533	0.646	0.00134536	Rbfox1
1.66198e-15	-0.311722	0.471	0.59	5.00191e-11	Nlgn1
8.51385e-12	-0.312379	0.61	0.701	2.56233e-07	Kcnc2
6.35553e-09	-0.31697	0.513	0.596	0.000191276	Tenm1
2.99645e-07	-0.32312	0.565	0.621	0.00901811	Prkce
7.67807e-08	-0.325144	0.543	0.607	0.00231079	Pcdh15
1.19642e-08	-0.326927	0.4	0.503	0.000360076	Hapln2
7.65601e-08	-0.329927	0.307	0.389	0.00230415	Dok6
7.8817e-07	-0.330552	0.301	0.373	0.0237208	Noc2l
6.10627e-18	-0.333976	0.375	0.538	1.83774e-13	Ptgds
6.29051e-07	-0.33596	0.51	0.587	0.0189319	Dcc
4.31116e-09	-0.339724	0.568	0.633	0.000129749	Calcoco1
2.04307e-07	-0.342055	0.647	0.691	0.00614881	Gphn
6.81758e-07	-0.344309	0.637	0.691	0.0205182	Lingo2
1.38726e-11	-0.344336	0.382	0.498	4.17511e-07	Kcnq1ot1
7.91876e-12	-0.348741	0.648	0.704	2.38323e-07	Sdcbp
5.30732e-12	-0.35302	0.528	0.646	1.59729e-07	Lrrc7
2.05374e-11	-0.35639	0.483	0.602	6.18094e-07	Magi2
2.2284e-09	-0.35831	0.65	0.721	6.7066e-05	Lrfn5
4.06009e-07	-0.363293	0.489	0.555	0.0122193	Dmpk
1.01129e-07	-0.363793	0.399	0.513	0.00304357	Apod
5.38969e-07	-0.368116	0.371	0.44	0.0162208	Acap3
6.93491e-11	-0.376722	0.626	0.708	2.08713e-06	Nrg3
3.44596e-08	-0.385423	0.373	0.452	0.0010371	Etl4
5.19821e-14	-0.386297	0.425	0.548	1.56445e-09	Nkain2
2.79639e-07	-0.390758	0.65	0.694	0.00841603	Ralyl
6.92629e-07	-0.393287	0.261	0.327	0.0208453	Cerk
7.93807e-07	-0.396122	0.306	0.374	0.0238904	Efna5
1.83333e-07	-0.399898	0.367	0.496	0.0055176	Nrg1
1.30583e-09	-0.4017	0.407	0.521	3.93003e-05	Kcnip4
2.1486e-07	-0.414737	0.383	0.459	0.00646643	Agbl4
8.58626e-10	-0.422375	0.515	0.588	2.58412e-05	Grm1
3.24583e-11	-0.424541	0.539	0.611	9.76864e-07	Strn4
1.62291e-06	-0.427177	0.342	0.433	0.048843	Erc2
1.70271e-10	-0.431807	0.329	0.481	5.12448e-06	Sgcz
1.46292e-12	-0.437283	0.428	0.54	4.40282e-08	Plcg2
1.53849e-10	-0.438451	0.479	0.552	4.63023e-06	Ccser1
4.45046e-14	-0.447589	0.613	0.692	1.33941e-09	Gnaq
1.02074e-06	-0.450296	0.135	0.192	0.0307202	Gas2
5.44721e-07	-0.455955	0.32	0.388	0.0163939	Inpp4b
2.28349e-07	-0.462064	0.485	0.536	0.00687239	Il1rapl1
1.90185e-13	-0.471717	0.457	0.566	5.72381e-09	Macrod2
4.17695e-09	-0.477585	0.239	0.323	0.00012571	Bc1
1.00247e-08	-0.478949	0.152	0.222	0.000301703	Plch1
1.06741e-06	-0.48033	0.266	0.327	0.0321248	Klc4
2.77002e-09	-0.485452	0.255	0.338	8.33665e-05	Gtpbp6
1.12509e-07	-0.486622	0.297	0.384	0.00338607	Gabrg3
3.08268e-07	-0.493582	0.175	0.242	0.00927764	Clvs1
4.25418e-09	-0.496992	0.172	0.246	0.000128034	Stat1
2.25583e-13	-0.511783	0.315	0.446	6.78914e-09	Asic2
1.43998e-21	-0.512082	0.742	0.804	4.33376e-17	Gm11149
6.50318e-08	-0.518187	0.374	0.446	0.0019572	Aifm3
5.68241e-07	-0.527258	0.146	0.204	0.0171018	Hapln1
1.73648e-10	-0.52803	0.389	0.479	5.22611e-06	Grin2b
9.07239e-10	-0.55069	0.342	0.41	2.73043e-05	Galntl6
1.8606e-27	-0.555811	0.545	0.742	5.59965e-23	Celf2
2.7463e-07	-0.564437	0.234	0.302	0.00826525	Nkain3
9.13603e-09	-0.580866	0.238	0.314	0.000274958	Prkg1
8.64222e-08	-0.589903	0.106	0.164	0.00260096	Gfra1
1.50577e-06	-0.594972	0.083	0.128	0.0453175	Gm36818
1.49223e-06	-0.599606	0.195	0.256	0.0449101	Abcc8
1.86985e-11	-0.603793	0.295	0.437	5.62751e-07	Fgf14
1.53615e-08	-0.630252	0.192	0.316	0.000462318	Auts2
2.23582e-07	-0.632468	0.21	0.279	0.00672893	Hs3st4
3.4536e-07	-0.688823	0.194	0.263	0.010394	Olig1
7.59473e-16	-0.690235	0.308	0.456	2.28571e-11	Cntn5
4.81116e-08	-0.69907	0.077	0.13	0.00144797	Duoxa2
5.61561e-41	-0.713631	0.528	0.727	1.69007e-36	Dlg2
1.45415e-08	-0.719313	0.158	0.223	0.00043764	Cep112
6.81853e-08	-0.729217	0.237	0.306	0.0020521	Frmpd4
3.86008e-08	-0.737057	0.108	0.166	0.00116173	Phactr2
2.30225e-09	-0.746167	0.042	0.087	6.92887e-05	Chrna6
2.96866e-12	-0.783397	0.102	0.177	8.93448e-08	Pou6f2
1.08903e-07	-0.783506	0.101	0.155	0.00327753	Phlda1
1.49734e-17	-0.787989	0.166	0.373	4.5064e-13	Kirrel3
1.17119e-11	-0.800197	0.145	0.226	3.5248e-07	Gm41875
1.84433e-30	-0.807543	0.349	0.583	5.55069e-26	Dgkb
1.72941e-10	-0.821351	0.088	0.15	5.20484e-06	Gfap
4.07302e-13	-0.824445	0.148	0.234	1.22582e-08	Myom3
3.39502e-10	-0.836232	0.094	0.158	1.02177e-05	Ret
1.22697e-27	-0.864953	0.312	0.523	3.69267e-23	Robo2
4.28378e-12	-0.897392	0.134	0.212	1.28925e-07	Htr1f
3.04095e-07	-0.913374	0.069	0.114	0.00915205	Isg20
1.33663e-06	-0.924102	0.141	0.207	0.0402273	Ngef
3.33114e-07	-0.936229	0.028	0.063	0.0100254	Herc6
3.68873e-10	-0.937722	0.094	0.166	1.11016e-05	Reln
8.26567e-14	-0.963851	0.147	0.234	2.48764e-09	Mdga1
1.51092e-09	-0.966928	0.078	0.136	4.54727e-05	Gtsf1
7.98985e-10	-0.987191	0.159	0.255	2.40463e-05	Ano3
1.83465e-08	-1.01978	0.119	0.195	0.000552155	C230091D08Rik
2.1745e-12	-1.02092	0.08	0.148	6.54438e-08	Cdh23
1.72579e-07	-1.02523	0.025	0.058	0.00519394	Sp9
1.91268e-40	-1.066	0.382	0.557	5.75641e-36	B2m
7.45775e-09	-1.0734	0.126	0.257	0.000224448	Arpp21
9.00982e-08	-1.10964	0.06	0.107	0.0027116	A230057D06Rik
9.81588e-14	-1.16757	0.047	0.109	2.95419e-09	Nxph4
4.05642e-08	-1.17032	0.122	0.327	0.00122082	Pde10a
3.87503e-12	-1.18215	0.037	0.09	1.16623e-07	Pax6
1.20306e-06	-1.18741	0.024	0.053	0.0362073	Cyba
3.96999e-21	-1.21091	0.092	0.196	1.19481e-16	Cdkn1a
2.43044e-10	-1.23285	0.043	0.092	7.31466e-06	Irx3
1.72628e-54	-1.25448	0.408	0.628	5.1954e-50	Gh
5.4061e-22	-1.37662	0.052	0.142	1.62702e-17	Gm41694
4.92097e-09	-1.37814	0.016	0.056	0.000148101	Fcer1g
1.13362e-06	-1.42784	0.01	0.03	0.0341175	Itgam
1.32932e-06	-1.43166	0.013	0.036	0.0400072	Ifit2
1.13921e-07	-1.57926	0.016	0.045	0.00342856	Zic1
2.42465e-13	-1.59217	0.031	0.086	7.29721e-09	H2-K1
4.54308e-07	-1.61366	0.032	0.093	0.0136728	Tmem176b
5.84971e-09	-1.68987	0.018	0.05	0.000176053	Usp18
2.2541e-12	-1.75237	0.022	0.067	6.78394e-08	Dlx1
1.64641e-10	-1.81301	0.023	0.083	4.95503e-06	Csf1r
1.62631e-17	-1.8647	0.033	0.099	4.89455e-13	Arx
2.77204e-08	-1.8815	0.052	0.17	0.000834273	Kctd16
1.00017e-06	-2.21097	0.01	0.032	0.0301011	Zic3
2.58982e-101	-2.57934	0.043	0.245	7.79431e-97	Th
5.04907e-10	-2.61542	0.012	0.044	1.51957e-05	Ngfr
2.03243e-08	-2.74388	0.004	0.025	0.000611679	Dlx2
8.88082e-10	-2.77488	0.01	0.044	2.67277e-05	Cd37
8.75696e-07	-2.96427	0.002	0.015	0.026355	Gbp2
1.53712e-13	-3.15162	0.007	0.042	4.62613e-09	Mx1
2.81714e-12	-3.29964	0.004	0.056	8.47846e-08	C1qb
2.55776e-08	-3.68022	0.004	0.03	0.000769785	Clec12a
2.46291e-07	-3.72498	0.003	0.024	0.00741237	Iigp1
7.20599e-09	-5.98669	0.001	0.083	0.000216872	Gm27243
7.81632e-11	-6.21181	0	0.034	2.3524e-06	C1qa
8.24474e-17	-6.57856	0.001	0.23	2.48134e-12	Phactr1

### Sheet: MB_glutamatergic
p_val	avg_log2FC	pct.1	pct.2	p_val_adj	genename
5.40037e-08	1.29624	0.083	0.031	0.00162529	Pou4f1
2.47679e-07	1.28034	0.134	0.073	0.00745416	Spp1
3.97863e-11	1.06994	0.238	0.133	1.19741e-06	Scn4b
3.04323e-07	0.927082	0.143	0.078	0.00915891	Npas1
2.80125e-09	0.788964	0.415	0.312	8.43063e-05	Nfia
8.74311e-08	0.766407	0.194	0.116	0.00263133	C1ql4
1.01414e-14	0.72808	0.607	0.486	3.05216e-10	Syt2
5.53324e-07	0.720897	0.462	0.385	0.0166528	Nefh
1.46643e-10	0.633806	0.362	0.249	4.41337e-06	Glra1
1.15839e-10	0.630872	0.622	0.524	3.48628e-06	Nefl
3.8248e-07	0.616307	0.532	0.469	0.0115111	Nefm
1.68441e-29	0.594896	0.89	0.788	5.06939e-25	Gm41051
1.18789e-13	0.590466	0.649	0.541	3.57506e-09	Hapln4
1.5776e-07	0.58124	0.358	0.271	0.00474795	Tcf7l2
3.22544e-08	0.559294	0.403	0.307	0.000970727	Leprotl1
4.86426e-08	0.556799	0.342	0.244	0.00146395	Paqr8
3.44866e-09	0.536847	0.679	0.601	0.000103791	Kcna1
2.7357e-11	0.53539	0.558	0.438	8.23337e-07	Kcnk9
3.48607e-07	0.534678	0.383	0.296	0.0104917	Steap2
4.93296e-11	0.532826	0.859	0.814	1.48462e-06	Kcnc3
1.16709e-06	0.474188	0.379	0.285	0.0351248	Grm4
3.54643e-11	0.446223	0.664	0.543	1.06733e-06	Insig1
4.27725e-07	0.445119	0.485	0.397	0.0128728	Sema7a
7.71953e-07	0.444013	0.413	0.321	0.0232327	Uqcrh
2.13767e-08	0.439421	0.591	0.504	0.000643352	Fam69b
2.22308e-07	0.432504	0.488	0.379	0.00669058	Pip4k2a
1.22616e-08	0.430631	0.623	0.519	0.000369024	Cx3cl1
1.96838e-09	0.427084	0.73	0.636	5.92405e-05	Sparcl1
4.5496e-10	0.420154	0.73	0.645	1.36925e-05	Nat8l
8.09843e-07	0.415501	0.536	0.443	0.024373	Manf
6.51672e-09	0.410648	0.698	0.616	0.000196127	Kcna2
2.84458e-10	0.408509	0.775	0.704	8.56105e-06	Scn1b
4.47013e-25	0.407148	0.969	0.927	1.34533e-20	Slc17a6
1.59305e-07	0.406531	0.622	0.54	0.00479444	Fam8a1
7.22309e-08	0.40386	0.749	0.696	0.00217386	Mir124a-1hg
1.20702e-11	0.403809	0.801	0.741	3.63264e-07	Vamp1
6.90523e-07	0.401375	0.45	0.361	0.020782	Lgi2
1.54071e-07	0.394988	0.529	0.427	0.00463693	Cd164
5.48489e-12	0.392526	0.827	0.765	1.65073e-07	Cd59a
3.75157e-08	0.392444	0.625	0.529	0.00112907	Cplx1
7.16229e-09	0.386932	0.641	0.548	0.000215556	Ndufc1
1.99294e-07	0.384744	0.635	0.561	0.00599794	Elovl4
3.42259e-08	0.383758	0.667	0.57	0.00103006	Vegfa
1.17258e-06	0.37223	0.653	0.594	0.0352901	Bend6
1.54525e-07	0.369931	0.689	0.623	0.00465058	Pnkd
4.03288e-08	0.365455	0.622	0.532	0.00121374	Dhcr24
1.62532e-06	0.362181	0.576	0.495	0.0489156	Endod1
5.12995e-14	0.352897	0.868	0.788	1.54391e-09	Chga
7.38236e-16	0.325568	0.94	0.87	2.2218e-11	Tmem59l
6.86231e-12	0.324527	0.862	0.775	2.06528e-07	Nsg1
9.23999e-11	0.319533	0.877	0.795	2.78087e-06	Alg2
9.40383e-07	0.310036	0.691	0.616	0.0283018	Dgke
1.03551e-07	0.306287	0.772	0.707	0.00311648	Tmem30a
1.54102e-24	0.298647	0.999	0.996	4.63787e-20	Atp1b1
1.06767e-09	0.296973	0.912	0.872	3.21325e-05	Gabra1
7.08273e-19	0.294808	0.989	0.976	2.13162e-14	Timp2
4.25053e-19	0.294361	0.987	0.979	1.27924e-14	Thy1
3.8262e-07	0.289106	0.82	0.784	0.0115153	Atp2b2
5.46426e-07	0.276014	0.841	0.825	0.0164452	Slc24a2
1.25678e-16	0.272383	0.99	0.97	3.78241e-12	Spock2
2.35969e-15	0.270481	0.995	0.997	7.10174e-11	Atp1a3
8.21778e-09	0.268499	0.882	0.822	0.000247322	Arl6ip1
1.33447e-06	0.248809	0.85	0.785	0.0401622	Tspan3
1.39545e-09	0.242941	0.947	0.907	4.19974e-05	Aplp2
1.40241e-16	0.240713	0.998	0.997	4.22069e-12	App
4.73416e-08	0.239586	0.863	0.803	0.00142479	Clstn3
5.34875e-07	0.231626	0.874	0.813	0.0160976	Elmod1
3.74917e-18	0.225362	0.999	0.997	1.12835e-13	Rtn3
8.86233e-10	0.211113	0.982	0.946	2.66721e-05	Syt11
1.10343e-06	0.210135	0.919	0.86	0.0332087	Nptn
1.13192e-14	0.20641	0.998	0.989	3.40663e-10	Tecr
1.45351e-06	0.205784	0.968	0.911	0.0437449	Reep5
1.78603e-08	0.193027	0.981	0.976	0.000537523	Snap25
6.08265e-07	0.182477	0.95	0.905	0.0183063	Psap
1.04299e-06	0.178492	0.974	0.95	0.0313898	Atp6v0c
5.89597e-07	0.172246	0.981	0.965	0.0177445	Faim2
2.81118e-07	-0.187438	0.966	0.976	0.00846052	Gdi1
1.949e-07	-0.237687	0.872	0.886	0.00586571	Celf4
3.54346e-08	-0.247647	0.907	0.925	0.00106644	Ahi1
1.0929e-06	-0.255292	0.779	0.828	0.032892	Fus
1.73608e-09	-0.31341	0.717	0.81	5.22492e-05	Grm5
6.55429e-07	-0.331745	0.464	0.545	0.0197258	Micu2
1.1868e-08	-0.333409	0.736	0.834	0.000357179	Rbfox1
8.26083e-07	-0.356708	0.668	0.712	0.0248618	Dock3
4.76802e-08	-0.357809	0.332	0.443	0.00143498	Gm31445
5.74777e-08	-0.357835	0.668	0.754	0.00172985	Grik2
5.54502e-07	-0.358711	0.65	0.705	0.0166883	Grid2
6.25556e-10	-0.387584	0.76	0.845	1.88267e-05	Ptprd
5.09978e-09	-0.389883	0.609	0.693	0.000153483	Gnaq
1.56171e-08	-0.399611	0.628	0.701	0.000470013	Stxbp5l
4.96074e-08	-0.401186	0.727	0.8	0.00149299	Mdga2
1.16219e-06	-0.40811	0.415	0.502	0.0349772	Kcnq1ot1
4.57332e-07	-0.409856	0.555	0.622	0.0137639	Mpp2
1.70329e-09	-0.414088	0.395	0.514	5.12624e-05	Fnbp1l
7.8721e-12	-0.422616	0.46	0.638	2.36919e-07	Anks1b
7.44108e-07	-0.428133	0.529	0.604	0.0223947	Tenm1
1.27641e-08	-0.429834	0.629	0.678	0.000384149	Prkcb
2.22036e-07	-0.433023	0.552	0.637	0.00668239	Trafd1
1.28039e-06	-0.439018	0.641	0.687	0.0385347	Hecw1
2.60349e-09	-0.44265	0.509	0.609	7.83545e-05	Cacna1g
1.07872e-11	-0.450327	0.737	0.81	3.24652e-07	Gm11149
4.5885e-07	-0.462686	0.555	0.662	0.0138096	Adgrb3
1.31928e-09	-0.473997	0.617	0.728	3.97049e-05	Kcnd2
2.78531e-11	-0.47933	0.688	0.755	8.38266e-07	Dmd
3.91068e-14	-0.479575	0.712	0.819	1.17696e-09	Cntnap2
6.85749e-09	-0.490268	0.488	0.588	0.000206383	Cntnap5b
5.65404e-07	-0.491811	0.714	0.746	0.0170164	Cdh18
3.68471e-08	-0.503716	0.382	0.473	0.00110895	Cc2d1a
2.97259e-09	-0.504615	0.655	0.718	8.94631e-05	Nrg3
1.17238e-06	-0.514445	0.352	0.441	0.0352841	Ddah1
1.55791e-08	-0.516959	0.513	0.611	0.000468869	Baiap3
9.48519e-17	-0.518611	0.772	0.867	2.85466e-12	Leng8
3.87934e-07	-0.527006	0.332	0.422	0.0116753	Ccdc66
8.51509e-09	-0.548936	0.633	0.709	0.00025627	Lingo2
6.9526e-17	-0.549721	0.64	0.764	2.09245e-12	Ralyl
4.48049e-08	-0.557395	0.413	0.505	0.00134845	Plcg2
6.18043e-07	-0.57395	0.425	0.504	0.0186006	Eml6
1.21221e-09	-0.579558	0.383	0.494	3.64826e-05	2210408I21Rik
3.57956e-10	-0.581367	0.494	0.615	1.0773e-05	Lrrc7
6.8611e-08	-0.593383	0.371	0.457	0.00206492	Agbl4
4.38798e-10	-0.598081	0.489	0.586	1.32061e-05	Rims2
1.80287e-11	-0.604717	0.448	0.559	5.42592e-07	Ppfia2
3.30921e-08	-0.613835	0.422	0.524	0.00099594	Sorcs1
9.69805e-07	-0.61606	0.518	0.586	0.0291873	Il1rapl1
3.55436e-08	-0.62779	0.532	0.611	0.00106972	Ccser1
2.49205e-07	-0.629625	0.311	0.405	0.00750007	Khdrbs2
1.20702e-07	-0.640218	0.097	0.174	0.00363265	Cck
4.45446e-07	-0.654873	0.099	0.162	0.0134061	Ddc
1.36051e-06	-0.658107	0.328	0.459	0.0409458	Erc2
1.26072e-08	-0.658304	0.296	0.405	0.000379426	Prkg1
2.19593e-13	-0.68464	0.651	0.742	6.60888e-09	Lrp1b
1.11341e-10	-0.69639	0.482	0.572	3.35093e-06	Galntl6
3.09147e-08	-0.697382	0.288	0.405	0.000930407	Gabrg3
3.35591e-15	-0.705208	0.51	0.655	1.00999e-10	Dcc
1.22295e-08	-0.709767	0.371	0.463	0.000368058	Cux1
1.9241e-09	-0.710929	0.264	0.445	5.79078e-05	Auts2
9.73028e-14	-0.722741	0.578	0.678	2.92843e-09	Lrrtm4
2.13694e-10	-0.726479	0.425	0.552	6.43135e-06	Cntn5
2.14402e-35	-0.728051	0.651	0.857	6.45264e-31	Celf2
3.92188e-12	-0.731796	0.348	0.463	1.18033e-07	Lrrc16b
2.67138e-07	-0.7552	0.194	0.278	0.00803979	Nos1
1.50083e-25	-0.763695	0.585	0.763	4.5169e-21	Dlg2
2.23129e-08	-0.777457	0.221	0.327	0.000671528	Gm20754
2.43099e-08	-0.78949	0.18	0.269	0.000731631	Scn9a
9.08723e-11	-0.811822	0.23	0.34	2.73489e-06	Arhgap33
1.20167e-20	-0.815206	0.387	0.594	3.61656e-16	Nkain2
1.62017e-16	-0.818988	0.4	0.538	4.87607e-12	B2m
4.21469e-09	-0.88516	0.294	0.418	0.000126845	Arpp21
6.28134e-15	-0.895614	0.366	0.536	1.89043e-10	Fgf14
1.73851e-09	-0.963629	0.14	0.231	5.23221e-05	A330076H08Rik
3.56672e-20	-0.975559	0.312	0.576	1.07344e-15	Dgkb
4.45979e-16	-1.04166	0.128	0.257	1.34222e-11	Myom3
2.68449e-07	-1.05952	0.049	0.104	0.00807925	Upb1
2.30656e-09	-1.06003	0.068	0.141	6.94183e-05	Duoxa2
2.13805e-07	-1.18794	0.174	0.341	0.00643466	Foxp1
3.86358e-16	-1.25314	0.204	0.437	1.16278e-11	Sgcz
8.39056e-31	-1.25918	0.226	0.516	2.52522e-26	Robo2
1.55536e-55	-1.45307	0.366	0.666	4.68102e-51	Gh
2.23744e-11	-1.4904	0.083	0.168	6.73379e-07	Cdkn1a
1.00397e-42	-1.53649	0.066	0.199	3.02154e-38	Th
2.46904e-07	-1.56082	0.029	0.079	0.00743081	Slc6a3
6.17281e-13	-1.5912	0.036	0.113	1.85777e-08	Lmx1b
2.55465e-09	-1.65669	0.034	0.09	7.68848e-05	Lmx1a
8.76857e-07	-1.76732	0.026	0.067	0.0263899	Ndnf
9.65577e-14	-2.1466	0.042	0.122	2.906e-09	Cdh23
3.89946e-09	-3.27507	0.009	0.074	0.000117358	Csf1r
4.38558e-11	-3.85908	0.024	0.258	1.31988e-06	Phactr1
4.78278e-11	-4.10696	0.002	0.055	1.43943e-06	C1qb

### Sheet: MB_Spp_glutamatergic
p_val	avg_log2FC	pct.1	pct.2	p_val_adj	genename
1.17845e-07	2.79324	0.03	0.003	0.00354667	Creb5
4.93256e-09	1.90631	0.116	0.042	0.00014845	C1ql2
4.83391e-09	1.63875	0.162	0.044	0.000145481	Ctnna3
1.03837e-07	1.56653	0.144	0.059	0.00312508	Pdzrn3
9.10448e-08	1.45793	0.014	0.015	0.00274008	Plp1
1.43721e-09	1.33472	0.222	0.106	4.32544e-05	Tmem163
4.29865e-07	1.31096	0.109	0.036	0.0129372	Synj2
6.03435e-10	1.20251	0.2	0.083	1.8161e-05	Qk
6.08633e-14	1.11543	0.355	0.213	1.83174e-09	Rnf220
3.77919e-07	1.10283	0.168	0.079	0.0113738	AW146154
7.56714e-07	1.08922	0.209	0.115	0.0227741	Adamtsl1
2.17996e-08	1.01817	0.221	0.106	0.000656081	Slc17a6
1.60751e-09	0.988272	0.198	0.086	4.83797e-05	Prph
4.13593e-14	0.960286	0.406	0.228	1.24475e-09	Pex5l
9.58076e-07	0.886712	0.24	0.139	0.0288343	Hmcn2
3.21438e-07	0.817359	0.116	0.053	0.009674	Grm3
6.5423e-07	0.793262	0.178	0.089	0.0196897	Sncg
8.72481e-09	0.771528	0.279	0.153	0.000262582	Nsfl1c
1.42293e-08	0.73909	0.174	0.074	0.000428244	Nrn1
7.02001e-07	0.727059	0.268	0.16	0.0211274	Grn
7.85685e-09	0.694719	0.231	0.113	0.00023646	Adra1a
5.14148e-07	0.62716	0.237	0.135	0.0154738	Tdrd3
4.98527e-08	0.584446	0.386	0.256	0.00150037	Rgs11
8.18775e-09	0.582872	0.303	0.172	0.000246419	Suv420h2
1.65636e-07	0.581542	0.331	0.206	0.00498499	Capn1
5.64888e-10	0.553393	0.632	0.475	1.70009e-05	Gm32647
9.57979e-08	0.538497	0.328	0.198	0.00288313	P4htm
3.33205e-07	0.521249	0.534	0.396	0.0100281	Lmtk3
7.22518e-08	0.503514	0.242	0.129	0.00217449	Gm34907
7.25003e-07	0.491791	0.499	0.362	0.0218197	Pagr1a
1.22475e-07	0.491394	0.486	0.339	0.00368601	Alk
1.53422e-06	0.446417	0.508	0.399	0.0461739	Mast4
1.7604e-07	0.423277	0.507	0.368	0.00529809	Lss
6.53787e-07	0.418355	0.426	0.292	0.0196764	Fam19a1
1.54197e-06	0.416856	0.369	0.251	0.0464071	Surf2
7.83396e-07	0.407404	0.442	0.306	0.0235771	Gpaa1
8.67102e-15	0.39664	0.889	0.732	2.60963e-10	Miat
3.73141e-11	0.394179	0.502	0.331	1.12301e-06	Erbb4
4.54499e-09	0.375987	0.835	0.705	0.000136786	Pcdh9
4.8393e-07	0.372486	0.514	0.378	0.0145644	Tenm3
6.77182e-08	0.368923	0.453	0.298	0.00203805	Smyd2
8.94118e-10	0.340124	0.554	0.393	2.69094e-05	Ntng1
1.43093e-06	0.309496	0.403	0.269	0.0430653	Herc3
6.30652e-08	0.306685	0.727	0.551	0.00189801	Snph
6.46462e-07	0.296439	0.75	0.635	0.0194559	Csmd1
3.82776e-08	0.294696	0.918	0.811	0.001152	Peg3
9.86266e-08	0.289466	0.98	0.923	0.00296826	Srrm2
1.00294e-07	0.289077	0.909	0.831	0.00301845	Tecr
1.56487e-06	0.272216	0.532	0.39	0.0470964	Disp2
5.92824e-07	0.262309	0.664	0.516	0.0178416	Gria3
1.19755e-06	0.243682	0.264	0.151	0.0360416	Entpd3
1.46813e-06	0.191559	0.505	0.368	0.044185	Ptprm
2.4591e-08	0.187306	0.562	0.402	0.000740092	Gpc5
9.81781e-07	0.162665	0.479	0.34	0.0295477	Srebf2
8.42152e-10	0.113914	1	1	2.53454e-05	Meg3
4.10476e-11	-0.219167	0.02	0.032	1.23537e-06	Mbp
4.81031e-08	-0.355201	0.05	0.074	0.00144771	Gh
1.6996e-08	-0.657231	0.815	0.838	0.000511511	Nrxn3
1.03053e-08	-1.01888	0.2	0.365	0.000310149	Gad2
3.55252e-10	-1.23718	0.222	0.396	1.06917e-05	Gad1

### Sheet: MB_MOL
p_val	avg_log2FC	pct.1	pct.2	p_val_adj	genename
7.39492e-07	1.074	0.01	0.003	0.0222558	Gm32647
1.7728e-07	0.886843	0.074	0.04	0.00533543	Nefl
1.41146e-07	0.709026	0.094	0.057	0.00424793	LOC106557447
3.86028e-14	0.620019	0.35	0.26	1.16179e-09	Gm5797
6.65312e-10	0.587765	0.151	0.096	2.00232e-05	Slc45a3
2.90212e-07	0.567615	0.141	0.096	0.00873422	Snip1
2.64457e-07	0.55244	0.225	0.172	0.00795909	Pex11a
3.01654e-07	0.518975	0.159	0.111	0.00907859	Zfp111
1.85174e-07	0.508561	0.191	0.14	0.00557299	Tgds
7.93644e-10	0.481357	0.297	0.219	2.38855e-05	Vamp1
3.85944e-11	0.458744	0.34	0.258	1.16154e-06	Ippk
6.9833e-07	0.434485	0.237	0.183	0.0210169	Gskip
1.60009e-09	0.411062	0.349	0.272	4.81563e-05	Nmnat1
4.95297e-16	0.402297	0.644	0.555	1.49065e-11	Piga
4.81839e-10	0.388834	0.408	0.325	1.45014e-05	Ankrd10
6.11152e-07	0.383243	0.235	0.179	0.0183932	Brms1l
1.74614e-17	0.368249	0.655	0.55	5.25518e-13	Gm41051
1.54278e-11	0.339494	0.469	0.372	4.64315e-07	Eif1b
7.60492e-07	0.330702	0.216	0.161	0.0228878	Slc27a1
9.42483e-07	0.323897	0.338	0.272	0.028365	Fam214a
2.08443e-10	0.321982	0.563	0.479	6.2733e-06	Gls
1.96418e-07	0.321781	0.233	0.176	0.00591141	Efr3b
2.19194e-14	0.317815	0.612	0.504	6.59685e-10	Elovl1
1.9154e-08	0.314718	0.31	0.24	0.00057646	Fbxo21
3.66712e-10	0.312476	0.502	0.413	1.10366e-05	Ddr1
4.13585e-19	0.3065	0.844	0.762	1.24473e-14	Rffl
5.16574e-22	0.305299	0.906	0.82	1.55468e-17	Rsrp1
1.21352e-10	0.304818	0.518	0.437	3.65221e-06	Prima1
8.24403e-12	0.304789	0.596	0.504	2.48112e-07	Usp6nl
8.70083e-08	0.303881	0.345	0.275	0.0026186	S100a16
1.2013e-12	0.302968	0.724	0.628	3.61542e-08	Hcn2
1.52639e-06	0.295885	0.342	0.28	0.0459382	Nipa1
8.94672e-11	0.288443	0.642	0.566	2.69261e-06	Snx15
3.03927e-16	0.286588	0.815	0.718	9.14699e-12	Sec11c
4.57264e-10	0.277088	0.622	0.538	1.37618e-05	Etv1
2.92924e-11	0.275029	0.736	0.655	8.81583e-07	Gatm
5.60824e-09	0.273308	0.546	0.464	0.000168786	Wsb1
1.49371e-07	0.27313	0.459	0.383	0.00449547	Cers2
1.22698e-13	0.268559	0.794	0.712	3.69271e-09	Tsnax
4.6006e-07	0.260009	0.428	0.36	0.013846	Zfp266
3.77446e-14	0.257389	0.869	0.802	1.13596e-09	Rnf14
7.83723e-17	0.257181	0.839	0.75	2.35869e-12	Cmtm5
7.78191e-08	0.256348	0.54	0.461	0.00234204	S100b
1.72893e-09	0.252494	0.679	0.594	5.20339e-05	Usp31
1.59309e-09	0.249291	0.65	0.568	4.79458e-05	Cdc42ep2
1.11625e-07	0.248796	0.564	0.484	0.00335946	Morf4l1
2.84507e-10	0.239245	0.594	0.492	8.56253e-06	Tanc2
1.62035e-10	0.232682	0.763	0.674	4.87661e-06	Sypl
5.2027e-07	0.224543	0.683	0.611	0.0156581	Abcc5
1.6577e-06	0.223713	0.469	0.397	0.0498902	Tm7sf3
4.68413e-07	0.223478	0.671	0.6	0.0140973	Sfpq
1.25864e-35	0.223203	1	1	3.788e-31	Malat1
4.02728e-07	0.222184	0.607	0.539	0.0121205	Pde4dip
9.93393e-07	0.214139	0.448	0.378	0.0298972	Ccnt2
8.92008e-11	0.213178	0.833	0.761	2.68459e-06	Ddx5
2.15507e-07	0.206856	0.751	0.692	0.00648589	Elovl7
6.08929e-09	0.204001	0.732	0.641	0.000183263	Dbndd2
4.95349e-09	0.201911	0.714	0.62	0.00014908	Tmem151a
1.88825e-07	0.195669	0.67	0.602	0.00568288	Sec14l5
2.39005e-11	0.186405	0.951	0.917	7.1931e-07	Fa2h
4.60007e-08	0.185819	0.678	0.592	0.00138444	Rasgrp3
1.37529e-06	0.179632	0.695	0.624	0.0413907	Tmem229a
9.27136e-08	0.167104	0.861	0.799	0.00279031	Tmem98
1.58309e-07	0.153495	0.879	0.834	0.00476448	Mfn1
2.1822e-07	0.141842	0.933	0.889	0.00656756	Aatk
2.67249e-09	0.138834	0.977	0.954	8.04313e-05	Slc12a2
6.95018e-10	-0.110885	1	0.999	2.09173e-05	Aplp1
1.09377e-06	-0.139965	0.967	0.964	0.0329182	2025-09-04
1.34398e-06	-0.154668	0.935	0.933	0.0404483	Gdi1
9.41758e-09	-0.155857	0.965	0.968	0.000283431	Ncam1
1.35094e-06	-0.166109	0.77	0.8	0.0406578	Abca8a
2.07734e-08	-0.1726	0.783	0.816	0.000625195	Phlpp1
3.73963e-07	-0.179837	0.845	0.852	0.0112548	Ppp1r16b
1.06213e-08	-0.179928	0.845	0.87	0.000319659	Spock1
1.10119e-10	-0.182121	0.935	0.932	3.31413e-06	Edil3
4.17461e-14	-0.189385	0.994	0.992	1.25639e-09	Ptgds
8.50738e-08	-0.193296	0.908	0.919	0.00256038	Pex5l
3.43967e-13	-0.207418	0.939	0.935	1.0352e-08	Cnp
1.11705e-08	-0.224443	0.705	0.75	0.000336188	Zbtb20
1.637e-08	-0.2252	0.682	0.727	0.000492672	Ctnna3
1.66563e-07	-0.226119	0.764	0.778	0.00501288	Sox10
1.50848e-12	-0.229373	0.918	0.942	4.53991e-08	Mast4
3.177e-11	-0.236204	0.807	0.839	9.56151e-07	Spock3
1.14427e-13	-0.238141	0.969	0.97	3.44381e-09	Pcdh9
2.32007e-11	-0.242052	0.849	0.885	6.9825e-07	Anks1b
2.59961e-13	-0.243333	0.817	0.872	7.82378e-09	ATP6
2.3405e-13	-0.25118	0.764	0.848	7.04397e-09	COX2
3.51018e-18	-0.252464	0.936	0.959	1.05642e-13	Tmeff2
3.09135e-16	-0.256467	0.827	0.91	9.30371e-12	COX1
4.58832e-16	-0.26066	0.838	0.865	1.3809e-11	Cd81
1.43614e-07	-0.262563	0.659	0.689	0.00432219	Rtkn
5.00555e-13	-0.265938	0.806	0.827	1.50647e-08	Gpr37
4.84808e-09	-0.266139	0.651	0.7	0.000145908	Erbb4
6.16723e-08	-0.27581	0.557	0.607	0.00185609	Samd12
5.11857e-10	-0.287532	0.856	0.853	1.54049e-05	Gm20594
4.22403e-11	-0.314235	0.476	0.596	1.27126e-06	Atp1b1
9.54853e-17	-0.325048	0.801	0.841	2.87373e-12	Ncam2
1.3619e-19	-0.326952	0.831	0.891	4.09877e-15	ND2
1.12526e-18	-0.338145	0.755	0.843	3.38657e-14	CYTB
4.428e-16	-0.346466	0.857	0.884	1.33265e-11	Magi2
1.30223e-17	-0.352381	0.794	0.83	3.91919e-13	Grm3
4.89823e-24	-0.362774	0.796	0.894	1.47417e-19	ND1
1.97052e-16	-0.366038	0.695	0.767	5.93049e-12	ND5
2.37055e-07	-0.371979	0.517	0.624	0.00713441	Phactr1
2.84223e-09	-0.372872	0.433	0.496	8.55397e-05	Adarb2
1.15066e-19	-0.375361	0.774	0.852	3.46304e-15	ND4
1.42499e-08	-0.377998	0.345	0.408	0.000428865	Fhit
3.7537e-08	-0.389199	0.479	0.536	0.00112971	Il1rapl1
8.67045e-07	-0.389911	0.347	0.394	0.0260946	Inf2
8.25051e-09	-0.393075	0.385	0.471	0.000248307	Grid2
2.57701e-19	-0.406685	0.708	0.766	7.75577e-15	LOC108167755
2.32222e-38	-0.436034	0.913	0.942	6.98896e-34	Pde4b
1.99311e-07	-0.438761	0.462	0.502	0.00599846	Sgk1
2.88483e-19	-0.449996	0.699	0.753	8.68218e-15	Plcl1
7.71073e-11	-0.491024	0.372	0.459	2.32062e-06	Cst3
7.13553e-07	-0.505513	0.178	0.231	0.0214751	Cntn1
6.49561e-42	-0.509869	0.87	0.923	1.95492e-37	Nkain2
5.20357e-09	-0.57103	0.296	0.403	0.000156606	Auts2
1.71629e-12	-0.683264	0.254	0.327	5.16536e-08	Plcg2
3.19073e-11	-0.774999	0.179	0.246	9.60283e-07	Trp53inp1
2.36558e-38	-0.821093	0.512	0.636	7.11944e-34	Gm11149
1.37455e-07	-0.88112	0.088	0.131	0.00413686	Stat1
1.94841e-07	-0.947648	0.036	0.065	0.00586395	Gfap
8.87052e-19	-1.02959	0.15	0.24	2.66967e-14	Ccng1
7.84167e-07	-1.04416	0.024	0.051	0.0236003	Lgals3bp
4.25604e-07	-1.12662	0.029	0.056	0.012809	Eif2ak2
2.02035e-10	-1.1517	0.133	0.336	6.08043e-06	Rbfox1
9.05437e-11	-1.20343	0.032	0.07	2.725e-06	Mgmt
1.26004e-10	-1.23554	0.101	0.262	3.79221e-06	Atp2b1
6.53009e-26	-1.26722	0.1	0.198	1.96529e-21	Isg20
4.02661e-08	-1.29419	0.023	0.05	0.00121185	Ifi44
1.78093e-08	-1.39036	0.037	0.071	0.00053599	LOC108167440
4.10578e-08	-1.39629	0.021	0.048	0.00123568	Aen
6.8852e-07	-1.41924	0.017	0.038	0.0207217	Ifih1
1.89566e-18	-1.47327	0.056	0.158	5.70518e-14	Dlk1
1.92585e-60	-1.64108	0.164	0.344	5.79605e-56	Cdkn1a
1.20204e-07	-1.66478	0.058	0.182	0.00361765	Clu
4.12363e-58	-1.76279	0.17	0.346	1.24105e-53	B2m
1.94292e-14	-1.81437	0.022	0.064	5.84741e-10	Ephx1
6.9067e-12	-2.02128	0.041	0.193	2.07864e-07	Celf2
5.63457e-07	-2.23278	0.012	0.036	0.0169578	H2-K2
3.5673e-08	-2.49278	0.007	0.031	0.00107361	H2-K1
3.96476e-68	-2.59724	0.042	0.182	1.19324e-63	Gh
7.50913e-11	-2.6568	0.01	0.036	2.25995e-06	Usp18
2.9687e-61	-4.71955	0.003	0.051	8.93461e-57	Th
1.061e-07	-6.15828	0	0.013	0.00319317	C1qb
1.31776e-07	-6.33688	0	0.017	0.00396594	Chrna6

### Sheet: MB_NFOL
p_val	avg_log2FC	pct.1	pct.2	p_val_adj	genename
2.45984e-09	-6.534	0	0.13	7.40312e-05	Th
1.51813e-08	-1.3878	0.454	0.67	0.000456898	Gm11149
1.15414e-07	9.16378	0.144	0	0.00347349	Meg3
4.1302e-07	-2.5916	0.072	0.243	0.0124302	Gh

### Sheet: MB_OPC
p_val	avg_log2FC	pct.1	pct.2	p_val_adj	genename
3.06336e-09	-1.14683	0.502	0.717	9.21947e-05	B2m
2.10509e-07	-2.85869	0.022	0.097	0.00633549	Th
8.16214e-07	-1.09866	0.148	0.338	0.0245648	Gh

### Sheet: MB_microglia
p_val	avg_log2FC	pct.1	pct.2	p_val_adj	genename
9.38847e-11	-0.859728	0.877	0.944	2.82555e-06	B2m
1.86589e-07	-1.30485	0.158	0.346	0.00561559	Lgals3bp
9.61947e-09	-1.42728	0.058	0.162	0.000289508	Th
1.08767e-09	-1.47473	0.115	0.331	3.27346e-05	Cdkn1a
8.07257e-08	-1.51425	0.127	0.308	0.00242952	Plac8
1.29339e-10	-1.63504	0.185	0.422	3.8926e-06	Gh
3.93322e-07	-2.50199	0.127	0.28	0.0118374	Herc6
3.88001e-09	-2.54164	0.065	0.24	0.000116773	Slfn4
2.62375e-08	-2.66722	0.046	0.199	0.000789645	Usp18
9.2236e-14	-3.10363	0.069	0.311	2.77594e-09	Mx1

### Sheet: MB_MFOL
p_val	avg_log2FC	pct.1	pct.2	p_val_adj	genename
1.3204e-38	-3.78134	0.06	0.274	3.97388e-34	Gh
6.86841e-36	-3.16929	0.043	0.223	2.06712e-31	Th
5.19233e-30	0.37606	1	1	1.56268e-25	Malat1
2.61856e-19	0.246908	0.997	0.979	7.88082e-15	Plp1
2.18037e-17	-1.64762	0.177	0.337	6.56205e-13	B2m
4.73993e-17	-0.566361	0.898	0.93	1.42653e-12	Pde4b
3.11587e-16	-1.54834	0.14	0.287	9.37751e-12	Cdkn1a
1.06281e-15	-0.557322	0.873	0.915	3.19862e-11	Nkain2
1.55658e-14	-0.876881	0.51	0.633	4.68468e-10	Gm11149
7.95055e-14	-0.568658	0.816	0.872	2.3928e-09	Magi2
6.74801e-12	0.521062	0.741	0.577	2.03088e-07	Rhob
1.12278e-10	-1.7245	0.074	0.169	3.37912e-06	Isg20
3.45863e-10	-1.00714	0.263	0.45	1.04091e-05	Cst3
1.78589e-09	0.412038	0.796	0.662	5.37481e-05	Cryab
1.84946e-09	0.179525	0.996	0.982	5.56613e-05	Mbp
3.86115e-09	0.5814	0.498	0.344	0.000116205	Elovl1
4.35944e-09	0.330182	0.888	0.801	0.000131202	Rsrp1
9.09331e-09	0.2605	0.964	0.928	0.000273672	Cldn11
3.81494e-08	0.379593	0.777	0.64	0.00114815	Ugt8a
5.02089e-08	0.453176	0.595	0.456	0.00151109	Rhou
7.40226e-08	0.238195	0.971	0.936	0.00222778	App
8.47036e-08	0.340488	0.77	0.625	0.00254924	Tsnax
9.99435e-08	0.376149	0.721	0.592	0.0030079	Sec11c
1.12139e-07	0.414755	0.605	0.451	0.00337494	Gm41051
1.2541e-07	0.413112	0.714	0.579	0.00377434	Cmtm5
1.42871e-07	0.279947	0.954	0.9	0.00429985	Slc12a2
1.67225e-07	0.98565	0.164	0.075	0.00503281	Atp6v0a2
1.69687e-07	0.706198	0.257	0.147	0.00510689	BC005537
1.92045e-07	-1.3327	0.136	0.242	0.00577979	Dlk1
2.30007e-07	0.351397	0.649	0.51	0.00692231	Arid4b
2.992e-07	0.770069	0.233	0.131	0.00900474	Gstt2
4.1746e-07	0.314551	0.747	0.596	0.0125639	Slc6a9
4.23574e-07	0.367925	0.644	0.502	0.0127479	Sypl
4.85071e-07	-5.17624	0.001	0.027	0.0145987	Gm41694
5.01616e-07	1.16638	0.135	0.057	0.0150966	Exosc9
5.13484e-07	0.618154	0.327	0.207	0.0154538	Fbxl3
5.15607e-07	-0.431782	0.699	0.742	0.0155177	Plcl1
6.59691e-07	0.335352	0.719	0.555	0.0198541	Gprc5b
6.78176e-07	-3.86308	0.004	0.033	0.0204104	Duoxa2
7.08829e-07	0.449772	0.468	0.332	0.0213329	Cd9
8.01294e-07	0.310303	0.809	0.678	0.0241158	Actb
8.49136e-07	0.508146	0.438	0.305	0.0255556	Olig2
9.41789e-07	-2.78113	0.01	0.046	0.0283441	Mx2
1.02973e-06	0.310947	0.888	0.804	0.0309908	Mal
1.09204e-06	0.365253	0.749	0.612	0.032866	Clk1
1.0996e-06	0.543944	0.424	0.301	0.0330936	Phyhipl
1.52318e-06	-0.926444	0.229	0.311	0.0458417	Plcg2
